# optiPRM: A targeted immunopeptidomics LC-MS workflow with ultra-high sensitivity for the detection of mutation-derived tumor neoepitopes from limited input material

**DOI:** 10.1101/2023.08.22.554248

**Authors:** Mogjiborahman Salek, Jonas D. Förster, Jonas P. Becker, Marten Meyer, Pornpimol Charoentong, Yanhong Lyu, Katharina Lindner, Catharina Lotsch, Michael Volkmar, Frank Momburg, Isabel Poschke, Stefan Fröhling, Marc Schmitz, Rienk Offringa, Michael Platten, Dirk Jäger, Inka Zörnig, Angelika B. Riemer

**Affiliations:** Division of Immunotherapy and Immunoprevention, German Cancer Research Center (DKFZ) Heidelberg, Germany; Molecular Vaccine Design, German Center for Infection Research (DZIF), partner site Heidelberg, Germany; Faculty of Biosciences, Heidelberg University, Heidelberg, Germany; Antigen Presentation and T/NK Cell Activation Group, German Cancer Research Center (DKFZ) Heidelberg, Germany; Department of Medical Oncology, National Center for Tumor Diseases (NCT), NCT Heidelberg, a partnership between DKFZ and University Hospital Heidelberg, Germany; Clinical Cooperation Unit Applied Tumor Immunity, German Cancer Research Center (DKFZ) Heidelberg, Germany; Center for Quantitative Analysis of Molecular and Cellular Biosystems (Bioquant), Heidelberg University, Heidelberg, Germany; Immune Monitoring Unit, National Center for Tumor Diseases (NCT), NCT Heidelberg, a partnership between DKFZ and University Hospital Heidelberg, Germany; Clinical Cooperation Unit Neuroimmunology and Brain Tumor Immunology, German Cancer Research Center (DKFZ) Heidelberg, Germany; T Cell Discovery Platform, Helmholtz Institute for Translational Oncology (HI-TRON) Mainz – A Helmholtz Institute of the DKFZ, Mainz, Germany; Division of Translational Medical Oncology, German Cancer Research Center (DKFZ) Heidelberg, Germany; Division of Translational Medical Oncology, National Center for Tumor Diseases (NCT), NCT Heidelberg, a partnership between DKFZ and University Hospital Heidelberg, Germany; German Cancer Consortium (DKTK), DKFZ, core center Heidelberg, Germany; Institute of Immunology, Faculty of Medicine Carl Gustav Carus, TU Dresden, Dresden, Germany; National Center for Tumor Diseases (NCT), NCT Dresden, a partnership between DKFZ, University Hospital Carl Gustav Carus, Faculty of Medicine Carl Gustav Carus of TU Dresden and Helmholtz Center Dresden-Rossendorf, Dresden, Germany; German Cancer Consortium (DKTK), partner site Dresden, a partnership between DKFZ, University Hospital Carl Gustav Carus, Faculty of Medicine Carl Gustav Carus of TU Dresden, Helmholtz Center Dresden-Rossendorf and Max Planck Institute of Molecular Cell Biology and Genetics (MPI-CBG), Dresden, Germany; Division of Molecular Oncology of Gastrointestinal Tumors, German Cancer Research Center (DKFZ) Heidelberg, Germany; Department of General, Visceral and Transplantation Surgery, University Hospital Heidelberg, Germany; Department of Neurology, Medical Faculty Mannheim, Mannheim Center for Translational Neuroscience (MCTN), Heidelberg University, Mannheim, Germany; DKFZ Hector Cancer Institute at the University Medical Center Mannheim, Germany; Helmholtz Institute for Translational Oncology, Mainz (HI-TRON Mainz) – A Helmholtz Institute of the DKFZ, Mainz, Germany

**Author notes:** equally contributed (Mogjiborahman Salek, Jonas D. Förster).

## Abstract

Personalized cancer immunotherapies such as vaccines and T cell receptor (TCR)-transgenic T cells rely on the presentation of tumor-specific peptides by human leukocyte antigen (HLA) class I molecules to cytotoxic T cells. Such neoepitopes can for example arise from somatic mutations and their identification is crucial for the rational design of new therapeutic interventions. For their detection by liquid chromatography mass spectrometry (LC-MS), we have developed a parameter optimization workflow to tune targeted assays for maximum detection sensitivity on a per peptide basis, termed optiPRM. Optimization of collision energy using optiPRM allows for improved detection of low abundant peptides that are very hard to detect using standard parameters. Applying this to immunopeptidomics, we detected a neoepitope in a patient-derived xenograft (PDX) from as little as 2.5×10^6^ cells input. Application of the workflow on small patient tumor samples allowed for the detection of five mutation-derived neoepitopes in three patients. One neoepitope was confirmed to be recognized by patient T cells. In conclusion, we here present optiPRM, a targeted MS workflow reaching ultra-high sensitivity by per peptide parameter optimization, which allowed for the identification of actionable neoepitopes from sample sizes usually available in the clinic.
