## Supplemental Table 2 for "optiPRM: A targeted immunopeptidomics LC-MS workflow with ultra-high sensitivity for the detection of mutation-derived tumor neoepitopes from limited input material"

### Sheet: Sheet1
Material	Figure	Label	Desalting	LC Gradient	Solvent B %ACN	LC Runtime (min)	Oxidation step	Antibody	MS File
CaSki	1B	G IGEPAL; 57M Cell eq.	Zorbax SB-C18	1b	100	100	NA	A2 (BB7.2)	OE2-20210727_003
CaSki	1B	G NOG / SDC; 100M Cells	SepPak	1b	100	100	NA	A2 (BB7.2)	OE2-20220222_011
CaSki	1B	A NOG / SDC; 100M Cells	SepPak	1b	100	100	NA	A2 (BB7.2)	OE2-20220222_009
CaSki	1C	~40M IP; ~20M Cell eq. Digest: ~10M eq.	SepPak	6	80	63	No	panHLA (W6/32)	QE20191209_004
CaSki	1D,1E	5M R1; 2.5M Cell eq.	SepPak	7	100	125	No	panHLA (W6/32)	OE2-20210809_003
CaSki	1D,1E	5M R2; 2.5M Cell eq.	SepPak	7	100	125	No	panHLA (W6/32)	OE2-20210809_004
CaSki	1D,1E	10M R1; 2.5M Cell eq.	SepPak	7	100	125	No	panHLA (W6/32)	OE2-20210809_006
CaSki	1D,1E	10M R2; 2.5M Cell eq.	SepPak	7	100	125	No	panHLA (W6/32)	OE2-20210809_007
CaSki	1D,1E	50M R1; 2.5M Cell eq.	SepPak	7	100	125	No	panHLA (W6/32)	OE2-20210808_004
CaSki	1D,1E	50M R2; 2.5M Cell eq.	SepPak	7	100	125	No	panHLA (W6/32)	OE2-20210808_005
CaSki	1D,1E	100M R1; 50M Cell eq.	SepPak	7	100	125	No	panHLA (W6/32)	OE2-20210808_007
CaSki	1D,1E	100M R2; 50M Cell eq.	SepPak	7	100	125	No	panHLA (W6/32)	OE2-20210808_008
CaSki	1D,1E	200M R1; 100M Cell eq.	SepPak	7	100	125	No	panHLA (W6/32)	OE2-20210808_009
CaSki	1D,1E	200M R2; 100M Cell eq.	SepPak	7	100	125	No	panHLA (W6/32)	OE2-20210808_010
SNU-17	S4B	1-SepPak default: IP 50M SNU17 DDA; ?5M? Cell eq.	SepPak	8	100	60	NA	panHLA (W6/32)	OE2-20210918_001
SNU-17	S4B	2-SepPak SpeedVac: IP 50M SNU17 DDA; ?5M? Cell eq.	SepPak	8	100	60	NA	panHLA (W6/32)	OE2-20210918_003
SNU-17	S4B	3-RAM SpeedVac basic: IP 50M SNU17; ?5M? Cell eq.	RAM neutral	8	100	60	NA	panHLA (W6/32)	OE2-20210918_005
SNU-17	S4B	4-RAM SpeedVac acidic: IP 50M SNU17 DDA; ?5M? Cell eq.	RAM acidic	8	100	60	NA	panHLA (W6/32)	OE2-20210918_007
SNU-17	S4B	5-RAM No Drying basic: IP 50M SNU17 DDA; ?5M? Cell eq.	RAM neutral	8	100	60	NA	panHLA (W6/32)	OE2-20210918_008
-	3B	LC Control	-	1	80	125	No	panHLA (W6/32)	OE2-20210512_023
-	3B	neg. Ctrl 100M IP	SepPak	1	80	125	No	panHLA (W6/32)	OE2-20210512_021
PDX	3B	100M -IFNγ IP BR1	SepPak	2	80	115	No	panHLA (W6/32)	OE2-20210125_009
PDX	3B	100M -IFNγ IP BR2	SepPak	1	80	125	No	panHLA (W6/32)	OE2-20210512_025
PDX	3B	100M +IFNγ IP BR1	SepPak	2	80	115	No	panHLA (W6/32)	OE2-20210126_003
PDX	3B	100M +IFNγ IP BR2	SepPak	1	80	125	No	panHLA (W6/32)	OE2-20210512_027
-	3B	LC Control	-	1b	100	125	No	panHLA (W6/32)	OE2-20221012_004
-	3B	Mock IP	SepPak	1b	100	125	No	panHLA (W6/32)	OE2-20221012_006
PDX	3B	10M +IFNγ IP	SepPak	1b	100	125	No	panHLA (W6/32)	OE2-20221012_022
PDX	3B	5M +IFNγ IP R1	SepPak	1b	100	125	No	panHLA (W6/32)	OE2-20221012_016
PDX	3B	5M +IFNγ IP R2	SepPak	1b	100	125	No	panHLA (W6/32)	OE2-20221012_018
PDX	3B	2.5M +IFNγ IP R1	SepPak	1b	100	125	No	panHLA (W6/32)	OE2-20221012_008
PDX	3B	2.5M +IFNγ IP R2	SepPak	1b	100	125	No	panHLA (W6/32)	OE2-20221012_010
-	4A	Mock IP	SepPak	3	80	100	No	panHLA (W6/32)	OE2-20210505_014
-	4A	LC Control	-	3	80	100	No	panHLA (W6/32)	OE2-20210505_016
Tumor biopsy patient 1	4A	Patient 1 IP	SepPak	3	80	100	No	panHLA (W6/32)	OE2-20210505_018
-	4C	LC Control	SepPak	5	100	100	Yes	panHLA (W6/32)	OE2-20220121_005
-	4C	Mock IP	SepPak	5	100	100	Yes	panHLA (W6/32)	OE2-20220121_006
Tumor biopsy patient 2	4C	½ Patient 2 IP	SepPak	5	100	100	Yes	panHLA (W6/32)	OE2-20220121_008
Tumor biopsy patient 2	4C	½ Patient 2 IP	SepPak	5	100	100	Yes	panHLA (W6/32)	OE2-20220121_009
-	4B	Mock IP	RAM acidic	4	100	125	Yes	panHLA (W6/32)	OE2-20211108_003
-	4B	LC Control	-	4	100	125	Yes	panHLA (W6/32)	OE2-20211108_005
Tumor biopsy patient 3	4B	½ Patient 3 IP	RAM acidic	4	100	125	Yes	panHLA (W6/32)	OE2-20211108_007
Tumor biopsy patient 3	4B	½ Patient 3 IP	RAM acidic	4	100	125	Yes	panHLA (W6/32)	OE2-20211108_008
	Gradients
	1
	1b
	2
	3
	4
	5
	6
	7
	8
